# Development of a Novel Japanese Eel Myoblast Cell Line for Application in Cultured Meat Production

**DOI:** 10.1101/2024.08.10.607424

**Authors:** Daisuke Ikeda, Yui Otsuka, Nobuhiro Kan-no

**Author notes:** Corresponding author. E-mail address (D. Ikeda).

## Abstract

The present study investigates the isolation, analysis, and characterization of primary cultured cells derived from the muscle tissue of Japanese eel (*Anguilla japonica*), culminating in establishing a spontaneously immortalized myoblast cell line, JEM1129. We isolated satellite cells from eel muscle tissue to establish a foundation for cultured eel meat production. While initial cell cultures contained myoblasts, continued passaging led to a decline in myoblast characteristics and an increase in fibroblast-like cells. RNA-Seq and RT-qPCR analyses showed significant downregulation of well-established markers for satellite cells and myoblasts, such as pax7a and myoD, over successive passages, highlighting a loss of myoblastic traits. Single-cell cloning was employed to overcome this challenge and maintain myoblast purity, leading to the successful creation of the JEM1129 cell line. These JEM1129 cells demonstrated enhanced expression of myoblast marker genes, exceeding the initial primary culture cell population. The cells showed strong myotube formation, particularly when cultured in a differentiation medium, indicating their robust potential for muscle development. The JEM1129 cell line represents a significant advancement in the cultivation of eel muscle cells, offering a promising avenue for cultured meat production. The findings contribute to a deeper understanding of muscle cell biology and provide valuable insights into using fish-derived myoblasts for cultured meat production.

**Highlights:** Single-cell cloning established a stable Japanese eel myoblast line, JEM1129.

Single-cell cloning aids in establishing spontaneously immortalized fish myoblasts.

JEM1129 demonstrates robust myogenic differentiation, crucial for cultured meat.

Potential for sustainable eel meat production reducing wild eel depletion.
