## Supplementary material for "Development of a Novel Japanese Eel Myoblast Cell Line for Application in Cultured Meat Production": Table S1

### Sheet: Sheet1
Table 1. primers used for RT-qPCR
target	forwad	reverse	target ID	zebrafish ortholog	product length	descption (full name of the gene)
chd15	TACAGAAGGGAGCGCTTTTAGG	TATGCATTCTCATCTTCCTCTCCG	ANJA019566	ENSDARG00000068191	103	cadhelin 15/M-cadherin
myh7l	GGCATACGCAAGTATGAGAGACG	TGTTCCTCAGCCTCCTCTGAAG	ANJA013185	ENSDARG00000079782	149	myosin heavy chain 7-like
myod1	GAGCACTACAGCGGGGACTC	TTCTGGAATCATTTGGCGTTTCG	ANJA009691	ENSDARG00000030110	148	myogenic differentiation 1
tmod1	CGCCACCCTCAAGTCTCTGAA	CGGCTGGCTCTGGTTGTCTA	ANJA009358	ENSDARG00000078318	127	tropomodulin 1
dusp27	ATCCGTGAGGAGCTGAAGCCA	GGGGTGTTGTAAGAGCCGGT	ANJA025634	ENSDARG00000099889	143	dual specificity phosphatase 27
pax7a	TCCCTTTGGAAGTGTCTACTCCT	TGGTGGGCCATCTCTACGAT	ANJA020273	ENSDARG00000100398	121	paired box 7a
mymk	GGGTCACCCTAATAGCCCTTGG	TCCCCATCGGTCCTGGTAGA	ANJA018040	ENSDARG00000103988	107	myomaker
lpla	GTCTGACTGGTGGGGGAACAA	GAAGATCACCTTGGCCTGAGTCT	ANJA008441	ENSDARG00000087697	82	lipoprotein lipase a
fasn	TACCGGCTACATGAGGTGTGTG	TATGGATTCCACACCTTCGCC	ANJA004311	ENSDARG00000087657	96	fatty acid synthase
ebp	TCGTCTCCCTCGGTCAGCTGTAT	CAGGGGGATGACAATCCACAGT	ANJA024797	ENSDARG00000046098	146	EBP cholestenol delta-isomerase
agpat3	TGAAGGGAACGGTAACGGCA	TCCTGACACTCATGTCCGCC	ANJA025984	ENSDARG00000036549	117	1-acylglycerol-3-phosphate O-acyltransferase 3
elovl2	GCCCAGCTGATCCAGTTTGTG	ACCAGCGTGGTCATGTAGGAG	ANJA008651	ENSDARG00000045414	116	ELOVL fatty acid elongase 2
fabp1b.1	ATCGAGCAGAATGGCGACCAC	ACCACGCCCATGGCCTTTTC	ANJA018473	ENSDARG00000059227	128	fatty acid binding protein 1b, tandem duplicate 1
GAPDH	GCGCCAGCCAGAACATCATC	GTTAAGCTCGGGGATGACC	*		74	Glyceraldehyde-3-phosphate dehydrogenase
* Gu et al. Fish Shellfish Immunol. 73 (2018) 288–296. https://doi.org/10.1016/j.fsi.2017.12.026.
